# Aging-associated alterations in the mammary gland revealed by single-cell RNA sequencing

**DOI:** 10.1101/773408

**Authors:** Carman Man-Chung Li, Hana Shapiro, Christina Tsiobikas, Laura Selfors, Huidong Chen, G. Kenneth Gray, Yaara Oren, Luca Pinello, Aviv Regev, Joan S. Brugge

## Abstract

Aging of the mammary gland is closely associated with increased susceptibility to diseases such as cancer, but there have been limited systematic studies of aging-induced alterations within this organ. We performed high-throughput single-cell RNA-sequencing (scRNA-seq) profiling of mammary tissues from young and old nulliparous mice, including both epithelial and stromal cell types. Our analysis identified altered proportions and distinct gene expression patterns in numerous cell populations as a consequence of the aging process, independent of parity and lactation. In addition, we detected a subset of luminal cells that express both hormone-sensing and alveolar markers and decrease in relative abundance with age. These data provide a high-resolution landscape of aging mammary tissues, with potential implications for normal tissue functions and cancer predisposition.
