## Supplementary table 4 for "Aging-associated alterations in the mammary gland revealed by single-cell RNA sequencing"

### Sheet: Myoepithelial
Increased in aged mammary glands		Decreased in aged mammary glands
Gm10260		Gm10036
Plet1		Acta2
Sqstm1		Actg2
Eif1		Apoe
Epcam		Emid1
Cxcl1		Spon2
Hmox1		Ccnd2
Nfkbia		Rbp1
Rps18-ps3		Krt15
Ier3		Myl9
Sox4		Igfbp5
Fth1		Myl6
Rtn4		Sparc
H2-D1		Mylk
Arl4c		Csrp1
Cda		Flna
Top1		Atpif1
Sdc4		Pdlim3
Anxa2		Tagln
Aqp3		Myh11
Arl6ip5		Selm
Csf3		Lgals7
Ifrd1		Fam132a
Ndrg1		Igfbp7
Serpina3n		Slc25a4
Cxcl2		Cnn1
Npy		Dynll1
Tm4sf1		Ndufa13
Efhd2		Plekhb1
Ddit4		Dag1
Vcam1		Prdx2
Eif4ebp1		Cd74
Eif6		H2afv
Tlr2		Serpinh1
Jag1		Col4a1
Por		Dcn
Mthfd2		Anapc13
Cldn4		Tmem176a
Zfand5		Atp5j
Map2k3		Etfb
Srsf3		Ndufa3
Cxcl16		Tpm2
Rnf121		Tmem256
Fhl2		Tmem176b
Csf1		Uqcr10
Hspa9		Nenf
Nars		Marcksl1
Denr		Sepw1
Oaf		Ndufb10
Fosl1		Atp5k
Pttg1ip		Col4a2
Txn1		Nfix
Phlda1		Fam3c
Slc2a1		Ndufc1
Rcan1		Krt5
Srxn1		Aes
Pdpn		Ech1
		Rbpms
		Dnaja1
		Il17b
		Nfib
		Ndufa7
		Apoc1
		Col16a1
		Id1
		Rgcc
		1810037I17Rik
		Ptms
		Klf2
		Crispld2
		Tmsb4x
		Btg2

### Sheet: Luminal-HS
Increased in aged mammary glands		Decreased in aged mammary glands
Gm10260		Gm10036
Rps18-ps3		Slc12a2
H2-D1		Dmbt1
Ang4		BC018473
Eef2		Hif1a
Ang5
H2-T23
Arg1
Gdpd3
Slpi
Tnfrsf21
Nfkbia
Dcn
Tph1
Upk3a
Ier3
Pcp4

### Sheet: Luminal-AV
Increased in aged mammary glands		Decreased in aged mammary glands
Gm10260		Lgals7
Rps18-ps3		Gm10036
Eef2		BC018473
Rpl10-ps3		St6galnac2
Plin2		mt-Atp6
Gadd45b		mt-Cytb
H2-T23		mt-Co2
Zfos1		mt-Co3
Fcgbp		mt-Nd1
Pdk4		Gpx3
H2-Q7		Fabp4
Hp		mt-Nd4
Mrps6		Ptn
Spp1		Areg
Gdpd3		Ube2s
Alox12e		mt-Nd2
Irf1		Prlr
Anxa8		Ly6d
Actg1		Slc12a2
Elf5		Tgm2
Crip1		Cd164

### Sheet: Fibroblast
Increased in aged mammary glands		Decreased in aged mammary glands
C1rb		Gm10036
C1s2		Klf4
Gm10260		Klf2
Rps18-ps3		Fn1
H2-Q6		Fosb
Hmox1		Anxa3
Ptp4a1		Ugdh
Gm10073		Smpd3
Apoe		Col6a3
Sqstm1		Mmp23
Gadd45b		Plpp3
Cebpb		Anxa1
Pim3		Fabp4
Maff		Tmem158
Hspa1a		Pi16
		Pnp

### Sheet: Vascular endothelial
Increased in aged mammary glands		Decreased in aged mammary glands
Gm10260		Gm10036
Eef1a1		Gpihbp1
Rpl21		Sparc
Gm8730		Cd36
Rpl10		Rgcc
Rps24		Mgll
Rpl17		Fabp4
H2-T23		Fam101b
Rps4x		Timp4
Rps18-ps3		Id1
Rps9		Lpl
Serpina3n		Bst2
Rpl39		mt-Atp6
Ackr1		Angptl4
Rpl30		Aqp7
Tm4sf1		Nrp1
Rpl23a-ps3		Ctnnbip1
Rps13		Atp5j
Rps2		Fabp5
Rpl23a		Fosb
Selp		Cldn5
Ier3		Ybx1
H2-D1		Ubb
Eef2		Egr1
H2-Aa		mt-Co2
Rps3		Tcf15
Icam1		Ifi27l2a
Rps21		Btnl9
Procr		Car4
Gm10709		Ifit1
Csf3		Cxcl12
Rpl12		Jup
Rps12-ps3		Btg2
Gem		Sepw1
Sele		2019-09-04
Pdlim1		Selk
mt-Nd5		Pparg
Igfbp4		Son
Fth1		Sptbn1
Clu		Myl6
Nfkbia		Cfd
Vim		Iigp1
Rpl4		Col4a2
Rpl10-ps3		Plin2
Rcan1		Ablim3
Lgmn		Col4a1
Gm10073		Car3
Rnd1		Slfn5
Gm11808		Dynll1
Plvap		Esam
Tiparp		Ndufa7
Vcam1		Ercc1
Zfp36l1		S100a1
Hmox1		Sult1a1
Npm1		Tmem182
Lrg1		Itga6
St3gal4		Trp53i11
Ninj1		Kdr
Neurl3		Txnip
Cd9		AW112010
Tsc22d1		Ly6c1
Tifa		Ndufa3
Cytl1		Hrct1
Sqstm1		Serpinh1
Gadd45b		Lnx1
Sntb2		Adgrf5
Prr7		Cyba
Rnf19b		Gm12216
Tagln		Cdh13
Traf1		Irf7
Dab2		Tns1
Cxcl1		Gdpd3
Hspb1		Tmcc3
Adamts4		Pde12
Timp2		Anp32a
Il6		Sox17
Scn1b		Sptan1
Hs3st1		Gsn
Bmp4		Atp5g3
Anxa1		Dbi
Tnip1		Dusp1
Tnfaip2		Sgk1
Avpi1		Lims2
Lrrfip1		Flt1
Nav2		Chchd10
Mustn1		Lgals1
Tgif1		Hes1
Ralgds		Fscn1
Ptgs1		Rassf1
Txnrd1		Cdkn1c
Ier5
Map2k3
Gabarapl1
Rgs16
Ptpre
Socs2
Oaf
Sod2
Gm20186
Mgp
Mid1ip1
Cxcl2

### Sheet: Macrophage
Increased in aged mammary glands		Decreased in aged mammary glands
Gm10260		H2-Eb1
Lilr4b		Gm10036
Hmox1		Rps18
Oser1		mt-Atp6
Ccl4		Ly6e
Ccl5		mt-Cytb
Tiparp		C1qb
Cxcl10		Uqcr11
Tnfaip3		Bsg
Gdf15
Cxcl2
