## Supplementary table 5 for "Aging-associated alterations in the mammary gland revealed by single-cell RNA sequencing"

### Sheet: HS-AV gene markers
Genes UP in HS-AV cells	Fold difference in HS-AV relative to HS (linear scale)	Adjusted p-value	Fold difference in HS-AV relative to AV (linear scale)	Adjusted p-value	Percent expressed in HS-AV cells	Percent expressed in HS cells	Percent expressed in AV cells
Abhd2	2.14904	2.15423e-24	3.29345	6.09361e-111	0.675	0.548	0.207
Gm26532	1.47425	3.80033e-72	1.38118	1.27867e-35	0.723	0.471	0.463
Sox9	1.46471	2.01968e-79	1.44988	1.57809e-50	0.963	0.863	0.833
Bhlhe41	1.39095	1.69775e-31	2.05738	2.00743e-108	0.839	0.716	0.44
Slc39a1	1.35798	5.17737e-19	1.42569	1.02916e-18	0.332	0.207	0.162
Pam	1.35209	5.80356e-32	1.41709	7.76566e-29	0.404	0.234	0.183
Hk2	1.331	2.65906e-30	2.43567	1.79834e-144	0.793	0.664	0.288
Ptprf	1.32622	9.22931e-62	1.44529	4.35799e-62	0.755	0.535	0.429
Hnrnpa0	1.30871	3.85217e-55	1.33819	7.69288e-38	0.64	0.415	0.383
Nfia	1.30238	5.66071e-32	1.30076	2.43118e-19	0.423	0.25	0.235
Myh9	1.29756	3.61711e-28	1.3699	1.10684e-34	0.605	0.445	0.331
Cbx3	1.29426	3.60787e-35	1.4545	3.90774e-52	0.649	0.47	0.325
Gnb1	1.2939	3.07236e-41	1.35323	2.01806e-32	0.85	0.688	0.617
Ywhaz	1.29364	1.08539e-57	1.28587	1.28125e-32	0.869	0.693	0.622
Pfkfb3	1.2845	3.34652e-36	1.76258	1.36668e-100	0.637	0.45	0.196
Genes DOWN in HS-AV cells	Fold difference in HS-AV relative to HS (linear scale)	Adjusted p-value	Fold difference in HS-AV relative to AV (linear scale)	Adjusted p-value	Percent expressed in HS-AV cells	Percent expressed in HS cells	Percent expressed in AV cells
Prdx1	0.605117	4.04687e-193	0.736079	8.25772e-31	0.98	0.997	0.978
Ubb	0.613069	6.82457e-180	0.596983	2.98902e-90	0.996	1	0.999
Tmem59	0.696412	6.94573e-80	0.77279	4.47753e-26	0.82	0.912	0.876
Gm8797	0.704901	2.36081e-57	0.711638	1.5229e-28	0.786	0.919	0.9
Taldo1	0.757559	4.59972e-48	0.767375	2.21951e-18	0.566	0.752	0.685
